# Knockout of all nematode-specific NSPC genes expressed exclusively in the excretory gland cell results in transcriptomic signatures indicating an affected insulin signaling

**DOI:** 10.1101/2024.12.06.627198

**Authors:** Zuzanna Mackiewicz, Vladyslava Liudkovska, Andrzej Dziembowski

## Abstract

The nematode *Caenorhabditis elegans* is one of the best-studied model organisms in molecular biology; however, many aspects of its physiology and the functions of many genes remain poorly understood. In this study, we investigated the role of nematode-specific NSPC proteins, whose mRNAs were recently identified as primary targets of the poly(A) polymerase TENT-5. Surprisingly, we found that NSPCs are exclusively expressed in the excretory gland cell, a cell with still unclear functionality. Using an optogenetic approach, we precisely ablated the excretory gland cell and observed that nematodes exhibited no transcriptomic or physiological changes in its absence. Additionally, we generated and thoroughly studied a strain with a deletion of all 18 *nspc* genes, which revealed that, despite previous indications, NSPCs do not influence the worm’s defense response. Instead, the transcriptomic analysis showed that the absence of NSPCs strongly impacts DAF-2/DAF-16 insulin signaling, suggesting that NSPCs may function as neuropeptides influencing key *C. elegans* signaling pathways. Although further studies are required to elucidate the physiological effects of this regulation, our findings provide new insights into this unexplored part of nematode physiology.
