## Supplementary Table S1 for "Knockout of all nematode-specific NSPC genes expressed exclusively in the excretory gland cell results in transcriptomic signatures indicating an affected insulin signaling"

### Sheet: ST1.1 WormBase - NSCP in papers
Supplementary Table 1.1: List of publications where particular NSPCs were dysregulated in high-throughput trancriptomic data (from WormBase, October 2024).
nspc-1 (93)	nspc-2 (42)	nspc-3 (57)	nspc-4 (100)	nspc-5 (49)	nspc-6 (50)	nspc-7 (91)	nspc-9 (109)	nspc-10 (128)	nspc-12 (54)	nspc-13 (123)	nspc-14 (112)	nspc-15 (64)	nspc-16 (135)	nspc-17 (111)	nspc-18 (118)	nspc-19 (116)	nspc-20 (116)
WBPaper00025141	WBPaper00038438	WBPaper00038118	WBPaper00025141	WBPaper00042561	WBPaper00025141	WBPaper00031040	WBPaper00026929	WBPaper00025141	WBPaper00026929	WBPaper00025141	WBPaper00030985	WBPaper00025141	WBPaper00025141	WBPaper00036130	WBPaper00030985	WBPaper00025141	WBPaper00005124
WBPaper00030839	WBPaper00041954	WBPaper00040560	WBPaper00030839	WBPaper00044578	WBPaper00030839	WBPaper00036130	WBPaper00026980	WBPaper00026929	WBPaper00032528	WBPaper00026929	WBPaper00032528	WBPaper00029437	WBPaper00030839	WBPaper00038438	WBPaper00031040	WBPaper00030839	WBPaper00006465
WBPaper00031003	WBPaper00045217	WBPaper00042561	WBPaper00031003	WBPaper00045571	WBPaper00031003	WBPaper00036286	WBPaper00030985	WBPaper00026980	WBPaper00036130	WBPaper00029437	WBPaper00033065	WBPaper00030839	WBPaper00031003	WBPaper00040184	WBPaper00036130	WBPaper00031003	WBPaper00026929
WBPaper00031060	WBPaper00045314	WBPaper00044736	WBPaper00031060	WBPaper00045774	WBPaper00031060	WBPaper00037113	WBPaper00032528	WBPaper00029437	WBPaper00036286	WBPaper00030839	WBPaper00033101	WBPaper00031003	WBPaper00031040	WBPaper00040221	WBPaper00036286	WBPaper00031060	WBPaper00026980
WBPaper00031532	WBPaper00045420	WBPaper00045257	WBPaper00031532	WBPaper00048926	WBPaper00031532	WBPaper00038118	WBPaper00036286	WBPaper00030839	WBPaper00038118	WBPaper00031003	WBPaper00035084	WBPaper00031060	WBPaper00031060	WBPaper00040285	WBPaper00038168	WBPaper00031532	WBPaper00032062
WBPaper00031832	WBPaper00046496	WBPaper00045314	WBPaper00031832	WBPaper00048971	WBPaper00031832	WBPaper00038438	WBPaper00038118	WBPaper00030985	WBPaper00038438	WBPaper00031060	WBPaper00036130	WBPaper00031532	WBPaper00031532	WBPaper00040560	WBPaper00038438	WBPaper00035227	WBPaper00032528
WBPaper00032948	WBPaper00048926	WBPaper00045420	WBPaper00032948	WBPaper00049942	WBPaper00032528	WBPaper00041954	WBPaper00038168	WBPaper00031003	WBPaper00040285	WBPaper00031532	WBPaper00036286	WBPaper00032528	WBPaper00033065	WBPaper00041606	WBPaper00040184	WBPaper00035873	WBPaper00033065
WBPaper00034739	WBPaper00048971	WBPaper00048926	WBPaper00034739	WBPaper00050370	WBPaper00032948	WBPaper00042561	WBPaper00038438	WBPaper00031060	WBPaper00040426	WBPaper00032425	WBPaper00037950	WBPaper00034739	WBPaper00035227	WBPaper00042561	WBPaper00040221	WBPaper00036130	WBPaper00038438
WBPaper00037695	WBPaper00049942	WBPaper00048971	WBPaper00037695	WBPaper00050488	WBPaper00034739	WBPaper00044426	WBPaper00041606	WBPaper00031532	WBPaper00040858	WBPaper00032528	WBPaper00038118	WBPaper00037695	WBPaper00035873	WBPaper00044736	WBPaper00040285	WBPaper00038172	WBPaper00040221
WBPaper00038118	WBPaper00050488	WBPaper00049920	WBPaper00038438	WBPaper00051387	WBPaper00037695	WBPaper00044736	WBPaper00042215	WBPaper00032528	WBPaper00042477	WBPaper00033444	WBPaper00038438	WBPaper00038168	WBPaper00036130	WBPaper00045257	WBPaper00040560	WBPaper00038438	WBPaper00040285
WBPaper00038438	WBPaper00050990	WBPaper00049942	WBPaper00039851	WBPaper00052884	WBPaper00038438	WBPaper00045015	WBPaper00042236	WBPaper00034739	WBPaper00045015	WBPaper00034739	WBPaper00040426	WBPaper00038438	WBPaper00036286	WBPaper00045571	WBPaper00040823	WBPaper00038462	WBPaper00041606
WBPaper00039851	WBPaper00052884	WBPaper00050488	WBPaper00041954	WBPaper00053295	WBPaper00039851	WBPaper00045217	WBPaper00042561	WBPaper00036286	WBPaper00045257	WBPaper00037695	WBPaper00040560	WBPaper00040603	WBPaper00038168	WBPaper00045974	WBPaper00041606	WBPaper00040221	WBPaper00042477
WBPaper00041954	WBPaper00053295	WBPaper00050801	WBPaper00044426	WBPaper00053402	WBPaper00041954	WBPaper00045314	WBPaper00044091	WBPaper00037695	WBPaper00045420	WBPaper00037950	WBPaper00040858	WBPaper00041002	WBPaper00038172	WBPaper00046497	WBPaper00042215	WBPaper00040603	WBPaper00042561
WBPaper00042236	WBPaper00053814	WBPaper00050990	WBPaper00044736	WBPaper00054493	WBPaper00045314	WBPaper00045420	WBPaper00044426	WBPaper00038118	WBPaper00048926	WBPaper00038118	WBPaper00041606	WBPaper00041939	WBPaper00038438	WBPaper00047131	WBPaper00042561	WBPaper00041002	WBPaper00044037
WBPaper00044426	WBPaper00054872	WBPaper00053184	WBPaper00045420	WBPaper00054758	WBPaper00045420	WBPaper00045571	WBPaper00044578	WBPaper00038168	WBPaper00048971	WBPaper00038438	WBPaper00042561	WBPaper00042128	WBPaper00038462	WBPaper00047132	WBPaper00045257	WBPaper00041606	WBPaper00044091
WBPaper00044736	WBPaper00055060	WBPaper00053388	WBPaper00045774	WBPaper00054872	WBPaper00045774	WBPaper00045774	WBPaper00044736	WBPaper00038438	WBPaper00048988	WBPaper00040560	WBPaper00044037	WBPaper00042234	WBPaper00040184	WBPaper00048926	WBPaper00045774	WBPaper00041954	WBPaper00044736
WBPaper00045257	WBPaper00055354	WBPaper00053664	WBPaper00046497	WBPaper00055060	WBPaper00048926	WBPaper00046497	WBPaper00045257	WBPaper00040285	WBPaper00049018	WBPaper00040603	WBPaper00044426	WBPaper00042331	WBPaper00040221	WBPaper00048971	WBPaper00046497	WBPaper00042236	WBPaper00044786
WBPaper00045420	WBPaper00055648	WBPaper00054493	WBPaper00048926	WBPaper00055103	WBPaper00048971	WBPaper00048926	WBPaper00045314	WBPaper00040426	WBPaper00049217	WBPaper00041002	WBPaper00044578	WBPaper00045257	WBPaper00040285	WBPaper00048988	WBPaper00047131	WBPaper00042274	WBPaper00045257
WBPaper00045774	WBPaper00055971	WBPaper00054758	WBPaper00048971	WBPaper00055386	WBPaper00048989	WBPaper00048971	WBPaper00045401	WBPaper00040603	WBPaper00049942	WBPaper00041606	WBPaper00044656	WBPaper00045314	WBPaper00040603	WBPaper00049018	WBPaper00047132	WBPaper00042561	WBPaper00045314
WBPaper00046497	WBPaper00056139	WBPaper00055060	WBPaper00048988	WBPaper00055648	WBPaper00049545	WBPaper00048988	WBPaper00045420	WBPaper00040858	WBPaper00050370	WBPaper00041939	WBPaper00044736	WBPaper00045420	WBPaper00041002	WBPaper00049217	WBPaper00048926	WBPaper00045257	WBPaper00045420
WBPaper00048926	WBPaper00056167	WBPaper00055226	WBPaper00048989	WBPaper00055827	WBPaper00049942	WBPaper00049498	WBPaper00045571	WBPaper00041002	WBPaper00050488	WBPaper00042128	WBPaper00045015	WBPaper00048637	WBPaper00041606	WBPaper00049368	WBPaper00048971	WBPaper00045314	WBPaper00045571
WBPaper00048971	WBPaper00057068	WBPaper00055354	WBPaper00049498	WBPaper00056284	WBPaper00050412	WBPaper00049545	WBPaper00045934	WBPaper00041939	WBPaper00050726	WBPaper00042215	WBPaper00045257	WBPaper00048926	WBPaper00041876	WBPaper00049545	WBPaper00048988	WBPaper00045316	WBPaper00045934
WBPaper00048988	WBPaper00057196	WBPaper00055386	WBPaper00049545	WBPaper00056471	WBPaper00050990	WBPaper00049920	WBPaper00046497	WBPaper00042128	WBPaper00050990	WBPaper00042234	WBPaper00045314	WBPaper00048971	WBPaper00041954	WBPaper00049920	WBPaper00049018	WBPaper00047131	WBPaper00046497
WBPaper00048989	WBPaper00058725	WBPaper00055648	WBPaper00049920	WBPaper00058711	WBPaper00052884	WBPaper00049942	WBPaper00047131	WBPaper00042234	WBPaper00052884	WBPaper00042331	WBPaper00045420	WBPaper00048988	WBPaper00042274	WBPaper00049942	WBPaper00049217	WBPaper00048624	WBPaper00047132
WBPaper00049498	WBPaper00059373	WBPaper00055941	WBPaper00049942	WBPaper00059328	WBPaper00053295	WBPaper00049954	WBPaper00047132	WBPaper00042331	WBPaper00053713	WBPaper00042561	WBPaper00045521	WBPaper00048989	WBPaper00042561	WBPaper00049954	WBPaper00049368	WBPaper00048926	WBPaper00048926
WBPaper00049545	WBPaper00059605	WBPaper00055971	WBPaper00049954	WBPaper00059373	WBPaper00054872	WBPaper00050488	WBPaper00048926	WBPaper00042561	WBPaper00055354	WBPaper00044426	WBPaper00045934	WBPaper00049217	WBPaper00045257	WBPaper00050370	WBPaper00049498	WBPaper00048971	WBPaper00048971
WBPaper00049920	WBPaper00059739	WBPaper00056167	WBPaper00050726	WBPaper00059567	WBPaper00055060	WBPaper00050726	WBPaper00048971	WBPaper00044091	WBPaper00055386	WBPaper00044578	WBPaper00046497	WBPaper00049942	WBPaper00045316	WBPaper00050488	WBPaper00049545	WBPaper00048988	WBPaper00048988
WBPaper00049942	WBPaper00060273	WBPaper00056290	WBPaper00050990	WBPaper00060273	WBPaper00055354	WBPaper00050801	WBPaper00048988	WBPaper00044578	WBPaper00055482	WBPaper00044736	WBPaper00047132	WBPaper00050488	WBPaper00045420	WBPaper00050726	WBPaper00049920	WBPaper00048989	WBPaper00049018
WBPaper00049954	WBPaper00060399	WBPaper00056471	WBPaper00053302	WBPaper00060358	WBPaper00055386	WBPaper00050990	WBPaper00049018	WBPaper00044736	WBPaper00055648	WBPaper00045257	WBPaper00048926	WBPaper00050726	WBPaper00046497	WBPaper00050990	WBPaper00049942	WBPaper00049217	WBPaper00049217
WBPaper00050488	WBPaper00061527	WBPaper00056731	WBPaper00053388	WBPaper00060399	WBPaper00055648	WBPaper00051265	WBPaper00049217	WBPaper00045015	WBPaper00055827	WBPaper00045316	WBPaper00048971	WBPaper00050990	WBPaper00047131	WBPaper00051265	WBPaper00049954	WBPaper00049368	WBPaper00049368
WBPaper00050726	WBPaper00061753	WBPaper00057041	WBPaper00053810	WBPaper00060811	WBPaper00055827	WBPaper00051387	WBPaper00049498	WBPaper00045257	WBPaper00055971	WBPaper00045420	WBPaper00048988	WBPaper00052884	WBPaper00047132	WBPaper00051558	WBPaper00050370	WBPaper00049545	WBPaper00049920
WBPaper00050990	WBPaper00062193	WBPaper00057196	WBPaper00054493	WBPaper00061040	WBPaper00055971	WBPaper00052884	WBPaper00049920	WBPaper00045314	WBPaper00056090	WBPaper00046497	WBPaper00049018	WBPaper00053550	WBPaper00048624	WBPaper00053184	WBPaper00050488	WBPaper00049920	WBPaper00049942
WBPaper00051387	WBPaper00062440	WBPaper00058711	WBPaper00054758	WBPaper00061081	WBPaper00056139	WBPaper00053184	WBPaper00049942	WBPaper00045420	WBPaper00059604	WBPaper00047131	WBPaper00049498	WBPaper00055386	WBPaper00048926	WBPaper00053302	WBPaper00050726	WBPaper00049942	WBPaper00049954
WBPaper00051404	WBPaper00062446	WBPaper00058948	WBPaper00055354	WBPaper00061341	WBPaper00058725	WBPaper00053388	WBPaper00049954	WBPaper00045934	WBPaper00059824	WBPaper00047132	WBPaper00049920	WBPaper00055626	WBPaper00048971	WBPaper00053318	WBPaper00050990	WBPaper00049954	WBPaper00050370
WBPaper00053302	WBPaper00062606	WBPaper00058969	WBPaper00055386	WBPaper00061613	WBPaper00059373	WBPaper00053599	WBPaper00050080	WBPaper00047131	WBPaper00060100	WBPaper00048637	WBPaper00049942	WBPaper00055648	WBPaper00048988	WBPaper00053388	WBPaper00051558	WBPaper00050370	WBPaper00050488
WBPaper00053388	WBPaper00064532	WBPaper00059373	WBPaper00055648	WBPaper00061651	WBPaper00059421	WBPaper00053713	WBPaper00050488	WBPaper00048637	WBPaper00060399	WBPaper00048926	WBPaper00049954	WBPaper00055827	WBPaper00048989	WBPaper00053606	WBPaper00053184	WBPaper00050488	WBPaper00050726
WBPaper00053599	WBPaper00064769	WBPaper00059739	WBPaper00055827	WBPaper00062590	WBPaper00059605	WBPaper00053810	WBPaper00050726	WBPaper00048971	WBPaper00060661	WBPaper00048971	WBPaper00050344	WBPaper00055971	WBPaper00049018	WBPaper00053713	WBPaper00053295	WBPaper00050726	WBPaper00050990
WBPaper00053713	WBPaper00065086	WBPaper00060084	WBPaper00055971	WBPaper00064088	WBPaper00059739	WBPaper00054493	WBPaper00050990	WBPaper00048988	WBPaper00061439	WBPaper00048988	WBPaper00050370	WBPaper00056443	WBPaper00049217	WBPaper00053810	WBPaper00053302	WBPaper00050990	WBPaper00051265
WBPaper00053810	WBPaper00065749	WBPaper00060358	WBPaper00056090	WBPaper00064229	WBPaper00060100	WBPaper00055049	WBPaper00052884	WBPaper00048989	WBPaper00061651	WBPaper00048989	WBPaper00050488	WBPaper00056997	WBPaper00049368	WBPaper00054410	WBPaper00053388	WBPaper00051558	WBPaper00051404
WBPaper00053888	WBPaper00065835	WBPaper00060811	WBPaper00056290	WBPaper00064602	WBPaper00060273	WBPaper00055060	WBPaper00053184	WBPaper00049018	WBPaper00061699	WBPaper00049018	WBPaper00050726	WBPaper00057098	WBPaper00049498	WBPaper00054758	WBPaper00053713	WBPaper00053184	WBPaper00052884
WBPaper00054493	WBPaper00066204	WBPaper00061340	WBPaper00056471	WBPaper00064721	WBPaper00061753	WBPaper00055354	WBPaper00053302	WBPaper00049217	WBPaper00061753	WBPaper00049368	WBPaper00050990	WBPaper00059194	WBPaper00049942	WBPaper00055049	WBPaper00053810	WBPaper00053388	WBPaper00053184
WBPaper00054758	WBPaper00066485	WBPaper00061341	WBPaper00057196	WBPaper00064769	WBPaper00062193	WBPaper00055386	WBPaper00053388	WBPaper00049545	WBPaper00062193	WBPaper00049498	WBPaper00051265	WBPaper00059604	WBPaper00049954	WBPaper00055354	WBPaper00053814	WBPaper00053550	WBPaper00053302
WBPaper00055354		WBPaper00061439	WBPaper00058725	WBPaper00064933	WBPaper00062446	WBPaper00055648	WBPaper00053664	WBPaper00049920	WBPaper00062325	WBPaper00049545	WBPaper00052884	WBPaper00059605	WBPaper00050193	WBPaper00055386	WBPaper00054758	WBPaper00053810	WBPaper00053388
WBPaper00055386		WBPaper00061530	WBPaper00058948	WBPaper00065581	WBPaper00062606	WBPaper00055827	WBPaper00053713	WBPaper00049942	WBPaper00064130	WBPaper00049920	WBPaper00053184	WBPaper00059728	WBPaper00050370	WBPaper00055626	WBPaper00055344	WBPaper00054493	WBPaper00053599
WBPaper00055648		WBPaper00061651	WBPaper00059373	WBPaper00065835	WBPaper00064769	WBPaper00055971	WBPaper00053810	WBPaper00049954	WBPaper00064933	WBPaper00049942	WBPaper00053295	WBPaper00059739	WBPaper00050488	WBPaper00055648	WBPaper00055354	WBPaper00054758	WBPaper00053713
WBPaper00055827		WBPaper00062193	WBPaper00059421	WBPaper00065841	WBPaper00065086	WBPaper00056090	WBPaper00053814	WBPaper00050370	WBPaper00065158	WBPaper00049954	WBPaper00053302	WBPaper00060084	WBPaper00050726	WBPaper00055827	WBPaper00055386	WBPaper00055354	WBPaper00053810
WBPaper00055971		WBPaper00062440	WBPaper00059605	WBPaper00065993	WBPaper00065835	WBPaper00056290	WBPaper00054493	WBPaper00050488	WBPaper00065392	WBPaper00050488	WBPaper00053388	WBPaper00060661	WBPaper00050990	WBPaper00055971	WBPaper00055482	WBPaper00055386	WBPaper00055049
WBPaper00056090		WBPaper00062606	WBPaper00059609	WBPaper00066146	WBPaper00066204	WBPaper00056471	WBPaper00054758	WBPaper00050726	WBPaper00065749	WBPaper00050726	WBPaper00053599	WBPaper00061439	WBPaper00051265	WBPaper00056090	WBPaper00055626	WBPaper00055482	WBPaper00055060
WBPaper00056139		WBPaper00064088	WBPaper00059728	WBPaper00066743	WBPaper00066232	WBPaper00057196	WBPaper00055049	WBPaper00050990	WBPaper00065835	WBPaper00050990	WBPaper00053713	WBPaper00061651	WBPaper00051498	WBPaper00056169	WBPaper00055827	WBPaper00055648	WBPaper00055354
WBPaper00056290		WBPaper00064156	WBPaper00060084		WBPaper00066485	WBPaper00058711	WBPaper00055354	WBPaper00051265	WBPaper00065841	WBPaper00051265	WBPaper00053814	WBPaper00061699	WBPaper00052884	WBPaper00056290	WBPaper00055862	WBPaper00055827	WBPaper00055386
WBPaper00056471		WBPaper00065158	WBPaper00060273			WBPaper00058725	WBPaper00055386	WBPaper00051305	WBPaper00065926	WBPaper00052884	WBPaper00054493	WBPaper00061753	WBPaper00053184	WBPaper00056471	WBPaper00055971	WBPaper00055862	WBPaper00055626
WBPaper00057196		WBPaper00065623	WBPaper00060358			WBPaper00058948	WBPaper00055648	WBPaper00052884	WBPaper00065995	WBPaper00053184	WBPaper00055049	WBPaper00061952	WBPaper00053302	WBPaper00056586	WBPaper00056090	WBPaper00055897	WBPaper00055648
WBPaper00058725		WBPaper00065746	WBPaper00060661			WBPaper00059328	WBPaper00055827	WBPaper00053184	WBPaper00066110	WBPaper00053295	WBPaper00055354	WBPaper00062193	WBPaper00053318	WBPaper00056731	WBPaper00056169	WBPaper00055941	WBPaper00055827
WBPaper00058948		WBPaper00065749	WBPaper00060811			WBPaper00059373	WBPaper00055971	WBPaper00053302	WBPaper00066146	WBPaper00053302	WBPaper00055386	WBPaper00062325	WBPaper00053388	WBPaper00058711	WBPaper00056290	WBPaper00055971	WBPaper00055897
WBPaper00059328		WBPaper00065841	WBPaper00061340			WBPaper00059421	WBPaper00056090	WBPaper00053388		WBPaper00053388	WBPaper00055648	WBPaper00062585	WBPaper00053550	WBPaper00058948	WBPaper00056471	WBPaper00056090	WBPaper00055941
WBPaper00059373		WBPaper00065993	WBPaper00061651			WBPaper00059527	WBPaper00056284	WBPaper00053550		WBPaper00053550	WBPaper00055827	WBPaper00064871	WBPaper00053713	WBPaper00059328	WBPaper00056586	WBPaper00056290	WBPaper00055971
WBPaper00059421		WBPaper00066608	WBPaper00062193			WBPaper00059604	WBPaper00056290	WBPaper00053713		WBPaper00053713	WBPaper00055971	WBPaper00064933	WBPaper00053810	WBPaper00059373	WBPaper00057006	WBPaper00056471	WBPaper00056090
WBPaper00059605			WBPaper00062440			WBPaper00059605	WBPaper00056443	WBPaper00053810		WBPaper00053810	WBPaper00056090	WBPaper00065158	WBPaper00053888	WBPaper00059426	WBPaper00057158	WBPaper00056586	WBPaper00056169
WBPaper00059609			WBPaper00062606			WBPaper00059609	WBPaper00056471	WBPaper00053814		WBPaper00054493	WBPaper00056139	WBPaper00065392	WBPaper00054493	WBPaper00059604	WBPaper00058711	WBPaper00056731	WBPaper00056290
WBPaper00059728			WBPaper00064088			WBPaper00059728	WBPaper00056586	WBPaper00054493		WBPaper00054758	WBPaper00056290	WBPaper00065746	WBPaper00054758	WBPaper00059609	WBPaper00058725	WBPaper00057006	WBPaper00056471
WBPaper00059739			WBPaper00064632			WBPaper00059739	WBPaper00056731	WBPaper00054758		WBPaper00055354	WBPaper00056471	WBPaper00065749	WBPaper00055013	WBPaper00059664	WBPaper00058948	WBPaper00058711	WBPaper00056586
WBPaper00060084			WBPaper00064721			WBPaper00059824	WBPaper00057041	WBPaper00055049		WBPaper00055386	WBPaper00056731	WBPaper00065841	WBPaper00055060	WBPaper00059739	WBPaper00059373	WBPaper00058725	WBPaper00056731
WBPaper00060100			WBPaper00064841			WBPaper00060273	WBPaper00058725	WBPaper00055354		WBPaper00055482	WBPaper00057041	WBPaper00065926	WBPaper00055344	WBPaper00059824	WBPaper00059426	WBPaper00058948	WBPaper00057136
WBPaper00060273			WBPaper00064933			WBPaper00060358	WBPaper00058948	WBPaper00055386		WBPaper00055648	WBPaper00058711	WBPaper00066610	WBPaper00055354	WBPaper00060084	WBPaper00059604	WBPaper00058969	WBPaper00058948
WBPaper00060358			WBPaper00065835			WBPaper00060399	WBPaper00059027	WBPaper00055648		WBPaper00055827	WBPaper00058948		WBPaper00055386	WBPaper00060100	WBPaper00059609	WBPaper00059328	WBPaper00058969
WBPaper00060661			WBPaper00065841			WBPaper00060661	WBPaper00059253	WBPaper00055827		WBPaper00055862	WBPaper00059373		WBPaper00055482	WBPaper00060273	WBPaper00059664	WBPaper00059373	WBPaper00059373
WBPaper00060811			WBPaper00065975			WBPaper00060811	WBPaper00059373	WBPaper00055862		WBPaper00055941	WBPaper00059426		WBPaper00055648	WBPaper00060358	WBPaper00059739	WBPaper00059421	WBPaper00059604
WBPaper00060909			WBPaper00065993			WBPaper00061340	WBPaper00059604	WBPaper00055941		WBPaper00055971	WBPaper00059604		WBPaper00055827	WBPaper00060399	WBPaper00060084	WBPaper00059426	WBPaper00059605
WBPaper00061340			WBPaper00066594			WBPaper00061651	WBPaper00059728	WBPaper00055971		WBPaper00056039	WBPaper00059605		WBPaper00055897	WBPaper00060434	WBPaper00060100	WBPaper00059604	WBPaper00059739
WBPaper00061341			WBPaper00066608			WBPaper00061753	WBPaper00059739	WBPaper00056090		WBPaper00056090	WBPaper00059728		WBPaper00055941	WBPaper00060445	WBPaper00060273	WBPaper00059609	WBPaper00060084
WBPaper00061439			WBPaper00040560			WBPaper00061902	WBPaper00060084	WBPaper00056290		WBPaper00056167	WBPaper00059739		WBPaper00055971	WBPaper00060909	WBPaper00060358	WBPaper00059664	WBPaper00060273
WBPaper00061527			WBPaper00042561			WBPaper00062193	WBPaper00060100	WBPaper00056471		WBPaper00056284	WBPaper00060014		WBPaper00056039	WBPaper00060911	WBPaper00060399	WBPaper00059739	WBPaper00060358
WBPaper00061651			WBPaper00045314			WBPaper00062440	WBPaper00060358	WBPaper00056586		WBPaper00056290	WBPaper00060084		WBPaper00056090	WBPaper00061340	WBPaper00060445	WBPaper00060100	WBPaper00060445
WBPaper00062193			WBPaper00045934			WBPaper00062606	WBPaper00060661	WBPaper00056731		WBPaper00056471	WBPaper00060358		WBPaper00056139	WBPaper00061439	WBPaper00060661	WBPaper00060273	WBPaper00060661
WBPaper00062440			WBPaper00049217			WBPaper00064088	WBPaper00060811	WBPaper00057041		WBPaper00056586	WBPaper00060445		WBPaper00056471	WBPaper00061651	WBPaper00060911	WBPaper00060358	WBPaper00060909
WBPaper00062606			WBPaper00050370			WBPaper00064532	WBPaper00060909	WBPaper00057098		WBPaper00057041	WBPaper00060661		WBPaper00056586	WBPaper00061699	WBPaper00061106	WBPaper00060399	WBPaper00061340
WBPaper00064088			WBPaper00050412			WBPaper00064602	WBPaper00061439	WBPaper00058725		WBPaper00057098	WBPaper00060909		WBPaper00057006	WBPaper00061753	WBPaper00061340	WBPaper00060445	WBPaper00061390
WBPaper00064130			WBPaper00050801			WBPaper00064632	WBPaper00061651	WBPaper00058948		WBPaper00058711	WBPaper00060911		WBPaper00057041	WBPaper00061853	WBPaper00061341	WBPaper00060911	WBPaper00061439
WBPaper00064632			WBPaper00052884			WBPaper00064721	WBPaper00061753	WBPaper00059253		WBPaper00058948	WBPaper00061340		WBPaper00057068	WBPaper00061952	WBPaper00061439	WBPaper00061340	WBPaper00061527
WBPaper00064721			WBPaper00053154			WBPaper00064727	WBPaper00061902	WBPaper00059328		WBPaper00058969	WBPaper00061409		WBPaper00058711	WBPaper00062159	WBPaper00061530	WBPaper00061439	WBPaper00061651
WBPaper00064841			WBPaper00053184			WBPaper00064788	WBPaper00061952	WBPaper00059373		WBPaper00059373	WBPaper00061439		WBPaper00058725	WBPaper00062167	WBPaper00061651	WBPaper00061530	WBPaper00061699
WBPaper00064933			WBPaper00053814			WBPaper00064933	WBPaper00062193	WBPaper00059604		WBPaper00059426	WBPaper00061651		WBPaper00058948	WBPaper00062193	WBPaper00061699	WBPaper00061651	WBPaper00061753
WBPaper00065096			WBPaper00054872			WBPaper00065086	WBPaper00062491	WBPaper00059605		WBPaper00059604	WBPaper00061699		WBPaper00058969	WBPaper00062325	WBPaper00061753	WBPaper00061699	WBPaper00061902
WBPaper00065225			WBPaper00055060			WBPaper00065096	WBPaper00062520	WBPaper00059728		WBPaper00059605	WBPaper00061753		WBPaper00059373	WBPaper00062440	WBPaper00061853	WBPaper00061753	WBPaper00061952
WBPaper00065746			WBPaper00056167			WBPaper00065225	WBPaper00062606	WBPaper00059739		WBPaper00059739	WBPaper00061952		WBPaper00059426	WBPaper00062497	WBPaper00061952	WBPaper00061853	WBPaper00062118
WBPaper00065835			WBPaper00056997			WBPaper00065623	WBPaper00064088	WBPaper00060084		WBPaper00060084	WBPaper00062193		WBPaper00059604	WBPaper00064088	WBPaper00062193	WBPaper00061952	WBPaper00062159
WBPaper00065841			WBPaper00058711			WBPaper00065841	WBPaper00064130	WBPaper00060100		WBPaper00060273	WBPaper00062325		WBPaper00059609	WBPaper00064130	WBPaper00062325	WBPaper00062193	WBPaper00062193
WBPaper00065975			WBPaper00059117			WBPaper00065993	WBPaper00064156	WBPaper00060358		WBPaper00060358	WBPaper00062491		WBPaper00059739	WBPaper00064156	WBPaper00062440	WBPaper00062325	WBPaper00062325
WBPaper00065993			WBPaper00060224			WBPaper00066448	WBPaper00064229	WBPaper00060399		WBPaper00060399	WBPaper00064005		WBPaper00060084	WBPaper00064229	WBPaper00062497	WBPaper00062440	WBPaper00064005
WBPaper00066594			WBPaper00060951			WBPaper00066594	WBPaper00064532	WBPaper00060434		WBPaper00060434	WBPaper00064088		WBPaper00060100	WBPaper00064473	WBPaper00064005	WBPaper00064005	WBPaper00064088
WBPaper00066608			WBPaper00061040			WBPaper00066608	WBPaper00064632	WBPaper00060661		WBPaper00060661	WBPaper00064130		WBPaper00060358	WBPaper00064632	WBPaper00064088	WBPaper00064088	WBPaper00064122
WBPaper00066610			WBPaper00061952				WBPaper00064721	WBPaper00060911		WBPaper00060703	WBPaper00064156		WBPaper00060399	WBPaper00064716	WBPaper00064130	WBPaper00064130	WBPaper00064156
WBPaper00066743			WBPaper00062491				WBPaper00064727	WBPaper00061341		WBPaper00060911	WBPaper00064229		WBPaper00060445	WBPaper00064727	WBPaper00064156	WBPaper00064156	WBPaper00064229
			WBPaper00064532				WBPaper00064788	WBPaper00061439		WBPaper00060951	WBPaper00064632		WBPaper00060661	WBPaper00064841	WBPaper00064229	WBPaper00064229	WBPaper00064632
			WBPaper00064602				WBPaper00064933	WBPaper00061527		WBPaper00061341	WBPaper00064716		WBPaper00060703	WBPaper00064871	WBPaper00064632	WBPaper00064632	WBPaper00064727
			WBPaper00064727				WBPaper00065096	WBPaper00061651		WBPaper00061651	WBPaper00064727		WBPaper00060909	WBPaper00064933	WBPaper00064727	WBPaper00064716	WBPaper00064788
			WBPaper00064788				WBPaper00065225	WBPaper00061753		WBPaper00061753	WBPaper00064841		WBPaper00060911	WBPaper00065096	WBPaper00064841	WBPaper00064727	WBPaper00064841
			WBPaper00065086				WBPaper00065581	WBPaper00061853		WBPaper00061902	WBPaper00064933		WBPaper00060921	WBPaper00065149	WBPaper00064871	WBPaper00064841	WBPaper00064871
			WBPaper00065581				WBPaper00065623	WBPaper00061952		WBPaper00061952	WBPaper00065096		WBPaper00061340	WBPaper00065158	WBPaper00064933	WBPaper00064871	WBPaper00064933
			WBPaper00065623				WBPaper00065746	WBPaper00062193		WBPaper00062193	WBPaper00065225		WBPaper00061341	WBPaper00065225	WBPaper00065096	WBPaper00064933	WBPaper00065096
							WBPaper00065835	WBPaper00062491		WBPaper00062325	WBPaper00065623		WBPaper00061439	WBPaper00065315	WBPaper00065158	WBPaper00065096	WBPaper00065149
							WBPaper00065841	WBPaper00062606		WBPaper00062520	WBPaper00065749		WBPaper00061651	WBPaper00065623	WBPaper00065225	WBPaper00065149	WBPaper00065225
							WBPaper00065926	WBPaper00064088		WBPaper00062585	WBPaper00065835		WBPaper00061699	WBPaper00065841	WBPaper00065288	WBPaper00065158	WBPaper00065392
							WBPaper00065975	WBPaper00064156		WBPaper00064088	WBPaper00065841		WBPaper00061753	WBPaper00065926	WBPaper00065581	WBPaper00065225	WBPaper00065623
							WBPaper00065993	WBPaper00064229		WBPaper00064494	WBPaper00065926		WBPaper00061853	WBPaper00065945	WBPaper00065623	WBPaper00065315	WBPaper00065835
							WBPaper00066110	WBPaper00064632		WBPaper00064632	WBPaper00065975		WBPaper00061952	WBPaper00065993	WBPaper00065835	WBPaper00065581	WBPaper00065841
							WBPaper00066265	WBPaper00064727		WBPaper00064637	WBPaper00065984		WBPaper00062193	WBPaper00066265	WBPaper00065841	WBPaper00065835	WBPaper00065926
							WBPaper00066608	WBPaper00064788		WBPaper00064727	WBPaper00065993		WBPaper00062325	WBPaper00066594	WBPaper00065926	WBPaper00065841	WBPaper00065945
							WBPaper00066743	WBPaper00064841		WBPaper00064933	WBPaper00066146		WBPaper00062440	WBPaper00066608	WBPaper00065945	WBPaper00065926	WBPaper00065975
								WBPaper00064933		WBPaper00065096	WBPaper00066265		WBPaper00062497	WBPaper00066610	WBPaper00065993	WBPaper00065993	WBPaper00065984
								WBPaper00065096		WBPaper00065225	WBPaper00066594		WBPaper00064005	WBPaper00066743	WBPaper00066146	WBPaper00066005	WBPaper00065993
								WBPaper00065158		WBPaper00065392	WBPaper00066608		WBPaper00064088		WBPaper00066265	WBPaper00066265	WBPaper00066110
								WBPaper00065215		WBPaper00065581			WBPaper00064130		WBPaper00066485	WBPaper00066448	WBPaper00066265
								WBPaper00065225		WBPaper00065623			WBPaper00064156		WBPaper00066594	WBPaper00066594	WBPaper00066594
								WBPaper00065392		WBPaper00065746			WBPaper00064229		WBPaper00066595	WBPaper00066608	WBPaper00066608
								WBPaper00065623		WBPaper00065835			WBPaper00064306		WBPaper00066608	WBPaper00066610	WBPaper00066610
								WBPaper00065746		WBPaper00065841			WBPaper00064375		WBPaper00066610
								WBPaper00065835		WBPaper00065926			WBPaper00064509		WBPaper00066743
								WBPaper00065841		WBPaper00065993			WBPaper00064632
								WBPaper00065926		WBPaper00066146			WBPaper00064841
								WBPaper00065975		WBPaper00066232			WBPaper00064933
								WBPaper00065984		WBPaper00066265			WBPaper00065096
								WBPaper00065993		WBPaper00066485			WBPaper00065158
								WBPaper00066146					WBPaper00065225
								WBPaper00066265					WBPaper00065392
								WBPaper00066594					WBPaper00065581
								WBPaper00066608					WBPaper00065835
								WBPaper00066743					WBPaper00065841
													WBPaper00065926
													WBPaper00065984
													WBPaper00065993
													WBPaper00066232
													WBPaper00066265
													WBPaper00066594
													WBPaper00066610

### Sheet: ST1.2 common for most NSPC
Supplementary Table 1.2: List of publications where most or all of NSPCs were dysregulated in high-throughput trancriptomic data (from WormBase, October 2024).
all NSPCs dysregulated in described analyses		most of NSPCs dysregulated in described analyses only NSPCs with more that 90 occurences in diffrent high-throughput studies (without nspc-2,3,5,6,12,15)
paper WB ID	title	paper WB ID	title		legend
WBPaper00048971	dbl-1/TGF- and daf-12/NHR Signaling Mediate Cell-Nonautonomous Effects of daf-16/FOXO on Starvation-Induced Developmental Arrest	WBPaper00038438	A comprehensive analysis of gene expression changes provoked by bacterial and fungal infection in C. elegans		studies related to defense responses to pathogens
WBPaper00049942	The genome-wide role of HSF-1 in the regulation of gene expression in Caenorhabditis elegans	WBPaper00048971	dbl-1/TGF- and daf-12/NHR Signaling Mediate Cell-Nonautonomous Effects of daf-16/FOXO on Starvation-Induced Developmental Arrest		studies related to DAF-2/DAF-16 pathway
		WBPaper00048988	The C. elegans adult neuronal IIS/FOXO transcriptome reveals adult phenotype regulators
		WBPaper00049942	The genome-wide role of HSF-1 in the regulation of gene expression in Caenorhabditis elegans
		WBPaper00049954	Exposure to the BPA-Substitute Bisphenol S Causes Unique Alterations of Germline Function
		WBPaper00050726	Insulin-like signalling to the maternal germline controls progeny response to osmotic stress
		WBPaper00050990	Alternative Polyadenylation Directs Tissue Specific miRNA Targeting in Caenorhabditis elegans Somatic Tissues
		WBPaper00053388	FMRFamide-like peptides expand the behavioral repertoire of a densely connected nervous system
		WBPaper00055354	Drug Synergy Slows Aging and Improves Healthspan through IGF and SREBP Lipid Signaling
		WBPaper00055386	Identification of key pathways and metabolic fingerprints of longevity in C. elegans
		WBPaper00055827	Prefoldin 6 mediates longevity response from heat shock factor 1 to FOXO in C. elegans
		WBPaper00055971	The TRIM-NHL protein NHL-2 is a co-factor in the nuclear and somatic RNAi pathways in C. elegans
		WBPaper00056090	Heme peroxidase HPX-2 protects Caenorhabditis elegans from pathogens
		WBPaper00056471	The Transcription Factors TFEB and TFE3 Link the FLCN-AMPK Signaling Axis to Innate Immune Response and Pathogen Resistance
		WBPaper00058948	Neuronal GPCR NPR-8 regulates C. elegans defense against pathogen infection
		WBPaper00059373	Inhibition of the oligosaccharyl transferase in Caenorhabditis elegans that compromises ER proteostasis suppresses p38-dependent protection against pathogenic bacteria
		WBPaper00060358	The C. elegans GATA transcription factor elt-2 mediates distinct transcriptional responses and opposite infection outcomes towards different Bacillus thuringiensis strains
		WBPaper00061651	Molecular topography of an entire nervous system
		WBPaper00062193	Transcriptome Analysis of Insulin Signaling-Associated Transcription Factors in C. elegans Reveal Their Genome-Wide Target Genes Specificity and Complexity
		WBPaper00064088	Daf-16 mediated repression of cytosolic ribosomal protein genes facilitates a hypoxia sensitive to hypoxia resistant transformation in long-lived germline mutants
		WBPaper00064632	Intestine-specific removal of DAF-2 nearly doubles lifespan in Caenorhabditis elegans with little fitness cost
		WBPaper00064933	N-glycosylated intestinal protein BCF-1 shapes microbial colonization by binding bacteria via its fimbrial protein
		WBPaper00065841	Individual cell types in C. elegans age differently and activate distinct cell-protective responses
		WBPaper00065993	Neuronal MML-1/MXL-2 regulates systemic aging via glutamate transporter and cell nonautonomous autophagic and peroxidase activity
